# A new method for determining ribosomal DNA copy number shows differences between *Saccharomyces cerevisiae* populations

**DOI:** 10.1101/2021.01.21.427686

**Authors:** Diksha Sharma, Sylvie Hermann-Le Denmat, Nicholas J. Matzke, Katherine Hannan, Ross D. Hannan, Justin M. O’Sullivan, Austen R. D. Ganley

## Abstract

Ribosomal DNA genes (rDNA) encode the major ribosomal RNAs (rRNA) and in eukaryotic genomes are typically present as one or more arrays of tandem repeats. Species have characteristic rDNA copy numbers, ranging from tens to thousands of copies, with the number thought to be redundant for rRNA production. However, the tandem rDNA repeats are prone to recombination-mediated changes in copy number, resulting in substantial intra-species copy number variation. There is growing evidence that these copy number differences can have phenotypic consequences. However, we lack a comprehensive understanding of what determines rDNA copy number, how it evolves, and what the consequences are, in part because of difficulties in quantifying copy number. Here, we developed a genomic sequence read approach that estimates rDNA copy number from the modal coverage of the rDNA and whole genome to help overcome limitations in quantifying copy number with existing mean coverage-based approaches. We validated our method using strains of the yeast *Saccharomyces cerevisiae* with previously-determined rDNA copy numbers, and then applied our pipeline to investigate rDNA copy number in a global sample of 788 yeast isolates. We found that wild yeast have a mean copy number of 92, consistent with what is reported for other fungi but much lower than in laboratory strains. We also show that different populations have different rDNA copy numbers. These differences can partially be explained by phylogeny, but other factors such as environment are also likely to contribute to population differences in copy number. Our results demonstrate the utility of the modal coverage method, and highlight the high level of rDNA copy number variation within and between populations.

**Author summary:** The ribosomal RNA gene repeats (rDNA) form large tandem repeat arrays in most eukaryote genomes. Their tandem arrangement makes the rDNA prone to copy number variation, and there is increasing evidence that this copy number variation has phenotypic consequences. However, difficulties in measuring rDNA copy number hamper investigation into rDNA copy number dynamics and their significance. Here we developed a novel bioinformatics method for measuring rDNA copy number from whole genome sequence data that is based on the modal sequence read coverage. We established parameters for optimal performance of the method and validated it using yeast strains of known rDNA copy numbers. We then applied the method to a dataset of almost 800 global yeast isolates and demonstrate that yeast populations have different rDNA copy numbers that partially correlate with phylogeny. Our work provides a simple and accurate method for determining rDNA copy number that leverages the growing number of whole genome datasets, and highlights the dynamic nature of rDNA copy number.
