## Supplementary Table 3 for "A new method for determining ribosomal DNA copy number shows differences between *Saccharomyces cerevisiae* populations"

### Sheet: Sheet1
Clades	Accession No.	Modal rDNA CN estimationa
Wine/European 342	ERR1308578	59
Wine/European 342	ERR1308579	70
Wine/European 342	ERR1308580	87
Mixed origin 73	ERR1308581	79
Mixed origin 73	ERR1308582	131
Brazilian bioethanol 36	ERR1308583	82
Wine/European 342	ERR1308584	85
Asian fermentation 36	ERR1308585	80
Wine/European 342	ERR1308586	56
Wine/European 342	ERR1308588	76
Brazilian bioethanol 36	ERR1308589	91
Wine/European 342	ERR1308590	103
French Guiana human 31	ERR1308591	107
Wine/European 342	ERR1308592	44
Wine/European 342	ERR1308593	171
Mixed origin 73	ERR1308594	88
Wine/European 342	ERR1308596	75
Wine/European 342	ERR1308597	124
Wine/European 342	ERR1308598	124
Wine/European 342	ERR1308599	135
Wine/European 342	ERR1308600	65
Wine/European 342	ERR1308601	73
Wine/European 342	ERR1308603	70
Far East Russian 4	ERR1308604	53
Wine/European 342	ERR1308605	83
Wine/European 342	ERR1308606	68
Asian fermentation 36	ERR1308607	188
Mixed origin 73	ERR1308608	73
Mosaic beer 18	ERR1308609	159
Wine/European 342	ERR1308610	71
French dairy 37	ERR1308612	67
Wine/European 342	ERR1308613	134
Wine/European 342	ERR1308614	101
Mixed origin 73	ERR1308615	190
Wine/European 342	ERR1308616	68
Far East Asia 8	ERR1308618	69
Sake 47	ERR1308619	76
Wine/European 342	ERR1308620	95
Wine/European 342	ERR1308621	92
Mexican agave 7	ERR1308622	75
Asian fermentation 36	ERR1308623	108
Wine/European 342	ERR1308624	91
Sake 47	ERR1308625	128
Mixed origin 73	ERR1308627	174
Wine/European 342	ERR1308628	91
Wine/European 342	ERR1308629	81
Wine/European 342	ERR1308630	90
Wine/European 342	ERR1308632	184
Wine/European 342	ERR1308633	62
Asian fermentation 36	ERR1308634	104
Wine/European 342	ERR1308635	82
Wine/European 342	ERR1308636	107
Asian islands 10	ERR1308638	85
Wine/European 342	ERR1308639	71
Mixed origin 73	ERR1308640	113
Wine/European 342	ERR1308641	68
Ale beer 19	ERR1308642	94
Wine/European 342	ERR1308643	83
Asian fermentation 36	ERR1308644	117
Asian islands 10	ERR1308645	109
Mosaic beer 18	ERR1308646	67
Mixed origin 73	ERR1308648	90
Asian islands 10	ERR1308649	86
Mixed origin 73	ERR1308650	74
Wine/European 342	ERR1308651	74
Mixed origin 73	ERR1308652	127
Wine/European 342	ERR1308653	88
African beer 20	ERR1308654	79
Ecuadorean 10	ERR1308655	54
Mosaic beer 18	ERR1308657	122
Asian islands 10	ERR1308658	171
Wine/European 342	ERR1308659	99
Wine/European 342	ERR1308660	98
Wine/European 342	ERR1308661	70
Wine/European 342	ERR1308662	121
CHNIII 13	ERR1308663	76
Wine/European 342	ERR1308664	61
Wine/European 342	ERR1308665	142
Wine/European 342	ERR1308667	177
Wine/European 342	ERR1308668	68
Wine/European 342	ERR1308670	60
Alpechin14	ERR1308671	93
Wine/European 342	ERR1308672	124
Wine/European 342	ERR1308674	91
Malaysian 4	ERR1308675	77
Wine/European 342	ERR1308676	90
Mixed origin 73	ERR1308678	83
Wine/European 342	ERR1308679	150
Mosaic beer 18	ERR1308680	55
Wine/European 342	ERR1308681	57
Taiwanese 3	ERR1308682	59
Wine/European 342	ERR1308683	134
Wine/European 342	ERR1308684	134
Wine/European 342	ERR1308686	111
Wine/European 342	ERR1308687	122
Wine/European 342	ERR1308688	63
Wine/European 342	ERR1308689	93
Alpechin14	ERR1308690	81
French Guiana human 31	ERR1308691	92
Asian fermentation 36	ERR1308692	81
Mixed origin 73	ERR1308693	95
Asian islands 10	ERR1308694	62
African beer 20	ERR1308696	63
Wine/European 342	ERR1308697	51
Mixed origin 73	ERR1308698	90
French dairy 37	ERR1308699	54
Sake 47	ERR1308700	189
Wine/European 342	ERR1308702	92
Wine/European 342	ERR1308703	76
Wine/European 342	ERR1308705	104
Sake 47	ERR1308706	50
Mixed origin 73	ERR1308707	116
North American oak 11	ERR1308708	89
Wine/European 342	ERR1308709	154
Wine/European 342	ERR1308710	55
Wine/European 342	ERR1308711	93
Wine/European 342	ERR1308712	98
West African cocoa 12	ERR1308713	69
Wine/European 342	ERR1308714	61
Wine/European 342	ERR1308716	93
Wine/European 342	ERR1308717	92
Wine/European 342	ERR1308718	94
African palm wine 24	ERR1308719	82
Alpechin14	ERR1308720	99
Wine/European 342	ERR1308721	80
Ecuadorean 10	ERR1308722	54
Mediterranean oak 10	ERR1308723	72
Asian fermentation 36	ERR1308725	94
Alpechin14	ERR1308726	69
French Guiana human 31	ERR1308727	78
Mediterranean oak 10	ERR1308728	75
Brazilian bioethanol 36	ERR1308731	77
Far East Asia 8	ERR1308732	75
French dairy 37	ERR1308733	51
Sake 47	ERR1308734	119
West African cocoa 12	ERR1308735	84
Wine/European 342	ERR1308736	68
Mixed origin 73	ERR1308737	135
Wine/European 342	ERR1308738	150
North American oak 11	ERR1308739	86
Sake 47	ERR1308740	66
French Guiana human 31	ERR1308742	95
Wine/European 342	ERR1308744	67
Asian fermentation 36	ERR1308745	182
Taiwanese 3	ERR1308746	137
French Guiana human 31	ERR1308748	75
Wine/European 342	ERR1308749	57
Asian fermentation 36	ERR1308750	85
African beer 20	ERR1308751	121
French dairy 37	ERR1308752	69
Asian islands 10	ERR1308753	115
Wine/European 342	ERR1308755	77
Wine/European 342	ERR1308757	95
African beer 20	ERR1308758	104
Sake 47	ERR1308759	117
Asian fermentation 36	ERR1308760	76
Sake 47	ERR1308761	113
Wine/European 342	ERR1308762	68
Mixed origin 73	ERR1308763	88
Wine/European 342	ERR1308764	126
Asian fermentation 36	ERR1308765	88
Sake 47	ERR1308768	140
Wine/European 342	ERR1308769	68
Wine/European 342	ERR1308770	33
Wine/European 342	ERR1308771	79
Mixed origin 73	ERR1308772	62
Wine/European 342	ERR1308773	106
CHNIII 13	ERR1308775	75
Ecuadorean 10	ERR1308776	62
Sake 47	ERR1308777	111
CHNIII 13	ERR1308778	82
French dairy 37	ERR1308779	61
African beer 20	ERR1308780	48
Wine/European 342	ERR1308781	64
Mosaic beer 18	ERR1308784	152
French Guiana human 31	ERR1308785	128
Wine/European 342	ERR1308786	74
French Guiana human 31	ERR1308787	97
Wine/European 342	ERR1308788	112
Wine/European 342	ERR1308789	113
Asian fermentation 36	ERR1308790	60
Wine/European 342	ERR1308791	87
Wine/European 342	ERR1308792	95
African palm wine 24	ERR1308796	72
French dairy 37	ERR1308797	48
French dairy 37	ERR1308798	43
Wine/European 342	ERR1308799	94
Wine/European 342	ERR1308800	42
Wine/European 342	ERR1308801	53
CHNIII 13	ERR1308802	110
CHNIII 13	ERR1308803	82
CHNIII 13	ERR1308804	103
Sake 47	ERR1308805	91
Mexican agave 7	ERR1308806	107
Wine/European 342	ERR1308809	82
Brazilian bioethanol 36	ERR1308810	54
Wine/European 342	ERR1308811	125
Wine/European 342	ERR1308813	80
Wine/European 342	ERR1308814	137
Wine/European 342	ERR1308815	68
Wine/European 342	ERR1308817	55
Wine/European 342	ERR1308818	79
CHNIII 13	ERR1308819	78
Wine/European 342	ERR1308821	96
Mixed origin 73	ERR1308822	97
Mediterranean oak 10	ERR1308823	92
French Guiana human 31	ERR1308824	62
Wine/European 342	ERR1308826	89
French dairy 37	ERR1308827	27
Wine/European 342	ERR1308828	89
Sake 47	ERR1308829	128
Far East Asia 8	ERR1308830	66
West African cocoa 12	ERR1308831	104
Wine/European 342	ERR1308832	102
African palm wine 24	ERR1308833	82
Wine/European 342	ERR1308834	90
Wine/European 342	ERR1308835	110
African beer 20	ERR1308836	124
Wine/European 342	ERR1308837	97
Wine/European 342	ERR1308838	73
Ale beer 19	ERR1308839	47
West African cocoa 12	ERR1308840	88
French Guiana human 31	ERR1308841	93
African beer 20	ERR1308843	66
Wine/European 342	ERR1308844	86
Mixed origin 73	ERR1308845	69
Wine/European 342	ERR1308846	110
Brazilian bioethanol 36	ERR1308847	84
French Guiana human 31	ERR1308848	81
Mixed origin 73	ERR1308849	123
Wine/European 342	ERR1308852	102
Mexican agave 7	ERR1308853	66
CHNIII 13	ERR1308854	81
French Guiana human 31	ERR1308855	87
French dairy 37	ERR1308856	79
Mixed origin 73	ERR1308858	63
Brazilian bioethanol 36	ERR1308859	67
Brazilian bioethanol 36	ERR1308860	65
Wine/European 342	ERR1308861	98
Brazilian bioethanol 36	ERR1308862	78
Wine/European 342	ERR1308863	138
Mixed origin 73	ERR1308864	151
Wine/European 342	ERR1308866	96
North American oak 11	ERR1308867	93
Asian fermentation 36	ERR1308868	107
Brazilian bioethanol 36	ERR1308869	143
Wine/European 342	ERR1308870	78
African palm wine 24	ERR1308871	70
Asian fermentation 36	ERR1308872	89
Sake 47	ERR1308873	79
Wine/European 342	ERR1308874	79
French dairy 37	ERR1308875	67
Wine/European 342	ERR1308876	75
Wine/European 342	ERR1308877	80
Sake 47	ERR1308878	114
Sake 47	ERR1308880	139
Wine/European 342	ERR1308881	59
Wine/European 342	ERR1308884	87
Sake 47	ERR1308885	120
Wine/European 342	ERR1308886	51
Wine/European 342	ERR1308887	64
French Guiana human 31	ERR1308888	77
French Guiana human 31	ERR1308889	90
Wine/European 342	ERR1308891	136
Ale beer 19	ERR1308892	94
Asian fermentation 36	ERR1308893	105
Wine/European 342	ERR1308894	102
Asian fermentation 36	ERR1308895	82
African palm wine 24	ERR1308896	120
Wine/European 342	ERR1308897	147
Wine/European 342	ERR1308898	118
African beer 20	ERR1308900	58
Wine/European 342	ERR1308901	136
Sake 47	ERR1308902	115
Mixed origin 73	ERR1308903	80
French Guiana human 31	ERR1308904	103
Wine/European 342	ERR1308905	61
Asian fermentation 36	ERR1308906	93
African palm wine 24	ERR1308907	132
French dairy 37	ERR1308908	41
Wine/European 342	ERR1308909	91
French dairy 37	ERR1308910	122
Asian fermentation 36	ERR1308911	84
Sake 47	ERR1308912	111
French Guiana human 31	ERR1308913	76
West African cocoa 12	ERR1308914	86
North American oak 11	ERR1308915	104
Wine/European 342	ERR1308917	125
Brazilian bioethanol 36	ERR1308918	114
African palm wine 24	ERR1308920	49
Wine/European 342	ERR1308921	75
Wine/European 342	ERR1308922	106
Wine/European 342	ERR1308923	183
Asian islands 10	ERR1308924	95
Brazilian bioethanol 36	ERR1308925	85
Wine/European 342	ERR1308926	100
Wine/European 342	ERR1308927	67
Wine/European 342	ERR1308930	95
Wine/European 342	ERR1308931	128
Wine/European 342	ERR1308932	96
Wine/European 342	ERR1308933	52
Alpechin14	ERR1308934	101
Wine/European 342	ERR1308935	111
North American oak 11	ERR1308936	97
Sake 47	ERR1308937	130
Asian fermentation 36	ERR1308938	95
Wine/European 342	ERR1308939	153
Wine/European 342	ERR1308940	91
Wine/European 342	ERR1308941	51
Wine/European 342	ERR1308942	60
Wine/European 342	ERR1308943	94
Wine/European 342	ERR1308944	101
Wine/European 342	ERR1308947	98
African beer 20	ERR1308948	94
Wine/European 342	ERR1308949	39
Wine/European 342	ERR1308951	110
Wine/European 342	ERR1308952	225
Far East Asia 8	ERR1308953	89
Wine/European 342	ERR1308954	66
North American oak 11	ERR1308955	94
Wine/European 342	ERR1308956	93
French dairy 37	ERR1308957	52
French dairy 37	ERR1308958	52
Wine/European 342	ERR1308959	66
African beer 20	ERR1308960	100
African palm wine 24	ERR1308961	87
Wine/European 342	ERR1308962	104
African palm wine 24	ERR1308963	117
Ale beer 19	ERR1308964	74
French Guiana human 31	ERR1308965	116
Wine/European 342	ERR1308966	95
Asian fermentation 36	ERR1308967	172
Wine/European 342	ERR1308968	86
Wine/European 342	ERR1308970	61
Ecuadorean 10	ERR1308971	90
Asian fermentation 36	ERR1308972	158
Wine/European 342	ERR1308973	103
Mixed origin 73	ERR1308976	96
Wine/European 342	ERR1308977	104
Mixed origin 73	ERR1308978	80
Ale beer 19	ERR1308979	103
Wine/European 342	ERR1308981	120
West African cocoa 12	ERR1308982	65
Brazilian bioethanol 36	ERR1308983	106
Sake 47	ERR1308985	110
French dairy 37	ERR1308986	59
Mixed origin 73	ERR1308987	42
Wine/European 342	ERR1308988	135
Wine/European 342	ERR1308989	131
Mixed origin 73	ERR1308990	93
Wine/European 342	ERR1308991	122
French dairy 37	ERR1308992	49
Ecuadorean 10	ERR1308993	95
Wine/European 342	ERR1308994	85
Mexican agave 7	ERR1308995	73
French dairy 37	ERR1308997	44
Sake 47	ERR1309002	121
Wine/European 342	ERR1309003	103
West African cocoa 12	ERR1309004	102
Wine/European 342	ERR1309005	56
CHNIII 13	ERR1309006	73
Wine/European 342	ERR1309007	72
Wine/European 342	ERR1309008	87
Wine/European 342	ERR1309010	63
Sake 47	ERR1309011	95
Wine/European 342	ERR1309012	62
Ecuadorean 10	ERR1309013	88
French dairy 37	ERR1309014	51
Wine/European 342	ERR1309016	66
Wine/European 342	ERR1309017	87
Asian fermentation 36	ERR1309019	80
Sake 47	ERR1309021	142
Mediterranean oak 10	ERR1309022	82
Wine/European 342	ERR1309023	100
Wine/European 342	ERR1309024	76
Wine/European 342	ERR1309025	94
Ale beer 19	ERR1309026	36
Wine/European 342	ERR1309027	117
Sake 47	ERR1309029	117
Sake 47	ERR1309030	116
Wine/European 342	ERR1309031	70
Far East Asia 8	ERR1309032	72
Wine/European 342	ERR1309033	174
Sake 47	ERR1309034	85
Wine/European 342	ERR1309035	60
African palm wine 24	ERR1309036	96
Wine/European 342	ERR1309037	88
Ale beer 19	ERR1309038	27
Asian fermentation 36	ERR1309040	62
Brazilian bioethanol 36	ERR1309041	164
Wine/European 342	ERR1309042	105
Wine/European 342	ERR1309043	68
Wine/European 342	ERR1309044	109
Mexican agave 7	ERR1309045	50
French Guiana human 31	ERR1309046	81
French dairy 37	ERR1309048	125
Sake 47	ERR1309049	124
Wine/European 342	ERR1309050	70
Mediterranean oak 10	ERR1309052	78
French dairy 37	ERR1309053	47
Asian islands 10	ERR1309054	121
Sake 47	ERR1309055	157
Wine/European 342	ERR1309056	125
Sake 47	ERR1309057	131
Wine/European 342	ERR1309058	84
Mixed origin 73	ERR1309059	103
Wine/European 342	ERR1309060	134
French dairy 37	ERR1309062	51
Mixed origin 73	ERR1309063	115
Asian fermentation 36	ERR1309064	101
Wine/European 342	ERR1309065	61
French dairy 37	ERR1309066	106
Wine/European 342	ERR1309067	79
Mexican agave 7	ERR1309068	71
Sake 47	ERR1309069	89
Sake 47	ERR1309070	97
Wine/European 342	ERR1309072	114
Mixed origin 73	ERR1309074	113
Alpechin14	ERR1309075	56
African beer 20	ERR1309076	186
Wine/European 342	ERR1309077	147
Far East Russian 4	ERR1309078	78
Mixed origin 73	ERR1309079	80
Sake 47	ERR1309081	75
Wine/European 342	ERR1309082	76
Wine/European 342	ERR1309083	84
Asian fermentation 36	ERR1309087	62
African palm wine 24	ERR1309089	99
Ecuadorean 10	ERR1309090	74
Wine/European 342	ERR1309091	80
Mixed origin 73	ERR1309092	66
CHNIII 13	ERR1309093	83
Wine/European 342	ERR1309094	227
Wine/European 342	ERR1309096	112
Wine/European 342	ERR1309099	54
Mosaic beer 18	ERR1309102	86
Brazilian bioethanol 36	ERR1309103	101
Wine/European 342	ERR1309104	87
French Guiana human 31	ERR1309105	76
Wine/European 342	ERR1309106	115
Wine/European 342	ERR1309107	97
Wine/European 342	ERR1309108	87
Wine/European 342	ERR1309109	98
Brazilian bioethanol 36	ERR1309110	136
Wine/European 342	ERR1309111	112
African palm wine 24	ERR1309112	87
African palm wine 24	ERR1309113	125
Wine/European 342	ERR1309115	61
Wine/European 342	ERR1309116	97
Wine/European 342	ERR1309117	79
Wine/European 342	ERR1309118	140
Mixed origin 73	ERR1309119	65
Mixed origin 73	ERR1309122	59
Brazilian bioethanol 36	ERR1309123	149
African palm wine 24	ERR1309124	105
Wine/European 342	ERR1309126	104
Mixed origin 73	ERR1309127	96
Wine/European 342	ERR1309ERR130	101
Mixed origin 73	ERR1309131	139
Mixed origin 73	ERR1309133	86
Brazilian bioethanol 36	ERR1309134	51
Alpechin14	ERR1309135	75
Mixed origin 73	ERR1309136	98
Brazilian bioethanol 36	ERR1309137	100
French dairy 37	ERR1309138	52
Sake 47	ERR1309140	105
Wine/European 342	ERR1309142	82
Wine/European 342	ERR1309143	91
Mosaic beer 18	ERR1309146	136
African beer 20	ERR1309147	97
Sake 47	ERR1309148	101
African palm wine 24	ERR1309149	104
Far East Asia 8	ERR1309150	84
Mixed origin 73	ERR1309151	87
Wine/European 342	ERR1309152	102
Wine/European 342	ERR1309153	99
Mixed origin 73	ERR1309155	105
Wine/European 342	ERR1309156	75
Brazilian bioethanol 36	ERR1309157	102
Wine/European 342	ERR1309158	75
Sake 47	ERR1309159	138
Asian fermentation 36	ERR1309160	183
French dairy 37	ERR1309161	45
North American oak 11	ERR1309162	58
Mixed origin 73	ERR1309163	79
African beer 20	ERR1309165	101
Sake 47	ERR1309166	96
Asian fermentation 36	ERR1309167	199
Wine/European 342	ERR1309168	114
Wine/European 342	ERR1309169	73
Wine/European 342	ERR1309170	42
Wine/European 342	ERR1309171	87
Wine/European 342	ERR1309172	86
Wine/European 342	ERR1309173	53
Mixed origin 73	ERR1309174	49
Ale beer 19	ERR1309175	93
Wine/European 342	ERR1309176	78
French Guiana human 31	ERR1309177	74
Sake 47	ERR1309178	141
Sake 47	ERR1309179	75
Wine/European 342	ERR1309180	83
West African cocoa 12	ERR1309181	93
Wine/European 342	ERR1309182	106
Wine/European 342	ERR1309183	73
Brazilian bioethanol 36	ERR1309184	166
African beer 20	ERR1309185	69
Wine/European 342	ERR1309186	68
Wine/European 342	ERR1309187	92
French dairy 37	ERR1309188	37
Taiwanese 3	ERR1309189	83
African beer 20	ERR1309191	52
French Guiana human 31	ERR1309193	98
Sake 47	ERR1309195	90
Mixed origin 73	ERR1309196	82
Far East Asia 8	ERR1309197	77
Far East Asia 8	ERR1309198	80
Asian fermentation 36	ERR1309199	76
Wine/European 342	ERR1309200	115
Wine/European 342	ERR1309201	103
African palm wine 24	ERR1309202	90
Mixed origin 73	ERR1309203	112
French dairy 37	ERR1309204	70
Wine/European 342	ERR1309205	101
Wine/European 342	ERR1309206	187
Wine/European 342	ERR1309208	90
Wine/European 342	ERR1309209	78
Mixed origin 73	ERR1309210	28
Brazilian bioethanol 36	ERR1309211	109
Mixed origin 73	ERR1309212	64
Wine/European 342	ERR1309213	64
Wine/European 342	ERR1309214	78
Wine/European 342	ERR1309215	122
Ale beer 19	ERR1309217	102
Sake 47	ERR1309218	120
Wine/European 342	ERR1309219	129
Brazilian bioethanol 36	ERR1309220	88
Wine/European 342	ERR1309221	140
Ecuadorean 10	ERR1309222	107
Wine/European 342	ERR1309223	87
Ecuadorean 10	ERR1309224	80
Wine/European 342	ERR1309225	94
Mixed origin 73	ERR1309226	64
Wine/European 342	ERR1309227	125
Wine/European 342	ERR1309228	112
French dairy 37	ERR1309230	44
African palm wine 24	ERR1309231	97
French Guiana human 31	ERR1309232	77
Mosaic beer 18	ERR1309233	121
Mediterranean oak 10	ERR1309234	71
African beer 20	ERR1309235	66
Mixed origin 73	ERR1309236	58
Mosaic beer 18	ERR1309237	112
Wine/European 342	ERR1309238	91
Asian fermentation 36	ERR1309239	92
Wine/European 342	ERR1309240	106
Wine/European 342	ERR1309241	77
CHNIII 13	ERR1309243	73
Alpechin14	ERR1309244	87
Wine/European 342	ERR1309245	119
Wine/European 342	ERR1309246	79
Wine/European 342	ERR1309247	85
Mediterranean oak 10	ERR1309248	94
Wine/European 342	ERR1309252	172
Sake 47	ERR1309253	123
Wine/European 342	ERR1309254	59
African palm wine 24	ERR1309255	68
Mediterranean oak 10	ERR1309256	68
Wine/European 342	ERR1309257	53
Asian islands 10	ERR1309258	80
Mosaic beer 18	ERR1309259	95
Mixed origin 73	ERR1309260	126
Wine/European 342	ERR1309261	97
Alpechin14	ERR1309262	88
Wine/European 342	ERR1309263	78
Brazilian bioethanol 36	ERR1309264	123
Wine/European 342	ERR1309265	51
Wine/European 342	ERR1309266	81
French Guiana human 31	ERR1309269	131
Mixed origin 73	ERR1309271	74
Wine/European 342	ERR1309272	87
Wine/European 342	ERR1309273	83
Mixed origin 73	ERR1309274	92
Wine/European 342	ERR1309275	104
Sake 47	ERR1309277	88
Sake 47	ERR1309278	95
Mixed origin 73	ERR1309279	65
Wine/European 342	ERR1309280	61
Wine/European 342	ERR1309281	80
Mixed origin 73	ERR1309282	85
Asian fermentation 36	ERR1309284	92
Wine/European 342	ERR1309285	73
Wine/European 342	ERR1309286	144
Brazilian bioethanol 36	ERR1309287	119
Wine/European 342	ERR1309290	158
Ale beer 19	ERR1309291	67
Wine/European 342	ERR1309292	63
Brazilian bioethanol 36	ERR1309294	71
Wine/European 342	ERR1309295	138
Mixed origin 73	ERR1309296	113
Mixed origin 73	ERR1309297	116
West African cocoa 12	ERR1309298	98
Mixed origin 73	ERR1309299	64
Ale beer 19	ERR1309300	85
Wine/European 342	ERR1309302	106
Alpechin14	ERR1309305	84
French Guiana human 31	ERR1309306	92
Wine/European 342	ERR1309307	89
Wine/European 342	ERR1309309	81
Wine/European 342	ERR1309310	95
CHNIII 13	ERR1309311	74
Wine/European 342	ERR1309312	76
Ale beer 19	ERR1309313	91
Ale beer 19	ERR1309314	56
Wine/European 342	ERR1309315	104
Wine/European 342	ERR1309316	50
Wine/European 342	ERR1309317	122
Mixed origin 73	ERR1309318	149
Wine/European 342	ERR1309319	85
Mixed origin 73	ERR1309320	105
Mixed origin 73	ERR1309321	61
CHNIII 13	ERR1309322	77
Wine/European 342	ERR1309323	86
Malaysian 4	ERR1309324	75
Wine/European 342	ERR1309325	45
Asian fermentation 36	ERR1309326	120
Mixed origin 73	ERR1309327	22
Wine/European 342	ERR1309328	95
Brazilian bioethanol 36	ERR1309329	92
Wine/European 342	ERR1309330	97
French Guiana human 31	ERR1309332	78
African beer 20	ERR1309333	65
Ale beer 19	ERR1309334	71
Mexican agave 7	ERR1309336	83
French Guiana human 31	ERR1309337	63
Wine/European 342	ERR1309338	154
Brazilian bioethanol 36	ERR1309339	136
Mixed origin 73	ERR1309340	40
Mixed origin 73	ERR1309341	63
African beer 20	ERR1309342	72
Wine/European 342	ERR1309343	75
Wine/European 342	ERR1309345	100
Brazilian bioethanol 36	ERR1309346	175
Mixed origin 73	ERR1309347	111
Wine/European 342	ERR1309350	82
Mediterranean oak 10	ERR1309352	99
Sake 47	ERR1309353	89
Wine/European 342	ERR1309354	75
Wine/European 342	ERR1309355	107
Wine/European 342	ERR1309356	51
Brazilian bioethanol 36	ERR1309357	103
African beer 20	ERR1309358	57
North American oak 11	ERR1309359	92
Wine/European 342	ERR1309360	87
French dairy 37	ERR1309362	48
Asian islands 10	ERR1309363	91
Mosaic beer 18	ERR1309364	96
French dairy 37	ERR1309365	56
Wine/European 342	ERR1309367	84
Wine/European 342	ERR1309368	205
Wine/European 342	ERR1309369	122
Wine/European 342	ERR1309371	80
West African cocoa 12	ERR1309372	70
Wine/European 342	ERR1309374	88
Brazilian bioethanol 36	ERR1309375	104
Mixed origin 73	ERR1309376	136
Ale beer 19	ERR1309377	73
Mixed origin 73	ERR1309378	132
Malaysian 4	ERR1309380	106
Mixed origin 73	ERR1309381	76
African palm wine 24	ERR1309382	77
African beer 20	ERR1309384	81
Mixed origin 73	ERR1309385	114
Wine/European 342	ERR1309386	81
Brazilian bioethanol 36	ERR1309387	124
West African cocoa 12	ERR1309388	88
Wine/European 342	ERR1309389	79
Wine/European 342	ERR1309390	113
Wine/European 342	ERR1309391	72
Ale beer 19	ERR1309393	54
Wine/European 342	ERR1309394	107
Wine/European 342	ERR1309395	86
French Guiana human 31	ERR1309396	101
Wine/European 342	ERR1309397	84
Wine/European 342	ERR1309398	94
Wine/European 342	ERR1309399	103
Sake 47	ERR1309400	119
Wine/European 342	ERR1309401	112
French dairy 37	ERR1309402	55
Mixed origin 73	ERR1309404	120
Mosaic beer 18	ERR1309406	121
French dairy 37	ERR1309408	35
Wine/European 342	ERR1309409	103
Wine/European 342	ERR1309410	61
Wine/European 342	ERR1309411	81
French Guiana human 31	ERR1309413	74
Wine/European 342	ERR1309415	149
Mixed origin 73	ERR1309416	46
Wine/European 342	ERR1309418	53
Wine/European 342	ERR1309419	58
Mosaic beer 18	ERR1309420	90
Mosaic beer 18	ERR1309421	57
Wine/European 342	ERR1309423	100
Brazilian bioethanol 36	ERR1309424	102
Wine/European 342	ERR1309425	79
French dairy 37	ERR1309426	40
Wine/European 342	ERR1309428	129
Asian fermentation 36	ERR1309430	121
French dairy 37	ERR1309432	37
Ale beer 19	ERR1309433	62
Alpechin14	ERR1309434	104
Wine/European 342	ERR1309435	100
Wine/European 342	ERR1309436	58
Wine/European 342	ERR1309437	100
Mosaic beer 18	ERR1309438	124
French Guiana human 31	ERR1309439	70
Ale beer 19	ERR1309440	58
Far East Russian 4	ERR1309441	67
Ecuadorean 10	ERR1309443	48
Mixed origin 73	ERR1309444	196
Mixed origin 73	ERR1309445	59
French dairy 37	ERR1309446	59
African palm wine 24	ERR1309447	129
North American oak 11	ERR1309448	100
Far East Russian 4	ERR1309449	73
Wine/European 342	ERR1309453	51
Wine/European 342	ERR1309454	98
Wine/European 342	ERR1309455	102
Mosaic beer 18	ERR1309456	63
Wine/European 342	ERR1309457	88
North American oak 11	ERR1309458	81
Asian fermentation 36	ERR1309461	117
Wine/European 342	ERR1309462	53
Brazilian bioethanol 36	ERR1309463	92
Alpechin14	ERR1309464	84
Brazilian bioethanol 36	ERR1309465	119
Wine/European 342	ERR1309466	87
French Guiana human 31	ERR1309467	121
Ale beer 19	ERR1309468	46
African palm wine 24	ERR1309470	79
Wine/European 342	ERR1309471	174
Wine/European 342	ERR1309472	36
Wine/European 342	ERR1309473	102
Wine/European 342	ERR1309474	104
Wine/European 342	ERR1309475	98
Wine/European 342	ERR1309476	74
French dairy 37	ERR1309477	66
Wine/European 342	ERR1309478	80
Wine/European 342	ERR1309479	106
Wine/European 342	ERR1309480	75
Wine/European 342	ERR1309482	43
Wine/European 342	ERR1309483	92
African palm wine 24	ERR1309484	85
Wine/European 342	ERR1309485	87
Wine/European 342	ERR1309486	82
Wine/European 342	ERR1309487	120
Mediterranean oak 10	ERR1309488	111
Wine/European 342	ERR1309489	56
Asian fermentation 36	ERR1309492	97
African palm wine 24	ERR1309493	119
Mixed origin 73	ERR1309494	55
Wine/European 342	ERR1309495	149
North American oak 11	ERR1309496	78
Brazilian bioethanol 36	ERR1309497	92
Mixed origin 73	ERR1309498	73
Alpechin14	ERR1309499	137
French Guiana human 31	ERR1309500	94
Wine/European 342	ERR1309501	69
Asian fermentation 36	ERR1309502	168
French dairy 37	ERR1309503	77
African palm wine 24	ERR1309504	67
Wine/European 342	ERR1309505	76
Wine/European 342	ERR1309506	72
Wine/European 342	ERR1309507	86
Sake 47	ERR1309508	136
Sake 47	ERR1309509	79
Wine/European 342	ERR1309510	67
Alpechin14	ERR1309511	93
Mosaic beer 18	ERR1309512	194
Wine/European 342	ERR1309513	67
French Guiana human 31	ERR1309515	103
Mosaic beer 18	ERR1309517	117
Wine/European 342	ERR1309518	79
West African cocoa 12	ERR1309519	95
Asian fermentation 36	ERR1309521	113
Wine/European 342	ERR1309523	61
Brazilian bioethanol 36	ERR1309524	144
Malaysian 4	ERR1309525	75
Wine/European 342	ERR1309526	150
arDNA copy number measured using my modal coverage pipeline
